# Heterochromatin fidelity is a therapeutic vulnerability in lymphoma and other human cancers

**DOI:** 10.1101/2025.01.31.635709

**Authors:** Mohamad Ali Najia, Deepak K. Jha, Cheng Zhang, Benoit Laurent, Caroline Kubaczka, Arianna Markel, Christopher Li, Vivian Morris, Allison Tompkins, Luca Hensch, Yue Qin, Bjoern Chapuy, Yu-Chung Huang, Michael Morse, Matthew R. Marunde, Anup Vaidya, Zachary B. Gillespie, Sarah A. Howard, Trista E. North, Daniel Dominguez, Michael-Christopher Keogh, Thorsten M. Schlaeger, Yang Shi, Hu Li, Margaret M. Shipp, Paul C. Blainey, George Q. Daley

## Abstract

Genes involved in the regulation of chromatin structure are frequently disrupted in cancer, contributing to an aberrant transcriptome and phenotypic plasticity. Yet, therapeutics targeting mutant forms of chromatin-modifying enzymes have yielded only modest clinical utility, underscoring the difficulty of targeting the epigenomic underpinnings of aberrant gene regulatory networks. Here, we sought to identify novel epigenetic vulnerabilities in diffuse large B-cell lymphoma (DLBCL). Through phenotypic screens and biochemical analysis, we demonstrated that inhibition of the H3K9 demethylases KDM4A and KDM4C elicits potent, subtype-agnostic cytotoxicity by antagonizing transcriptional networks associated with B-cell identity and epigenetically rewiring heterochromatin. KDM4 demethylases associated with the KRAB zinc finger ZNF587, and their enzymatic inhibition led to DNA replication stress and DNA damage-induced cGAS-STING activation. Broad surveys of transcriptional data from patients also revealed KDM4 family dysregulation in several other cancer types. To explore this potential therapeutic avenue, we performed high-throughput small molecule screens with H3K9me3 nucleosome substrates and identified novel KDM4 demethylase inhibitors. AI-guided protein-ligand binding predictions suggested diverse modes of action for various small molecule hits. Our findings underscore the relevance of targeting fundamental transcriptional and epigenetic mechanisms for anti-cancer therapy.

**HIGHLIGHTS:**

- Phenotypic screens identified JIB-04 as a potent anti-cancer agent for multiple subtypes of diffuse large B-cell lymphoma
- JIB-04 binds and inhibits KDM4 demethylases resulting in epigenomic rewiring of heterochromatin
- KDM4 demethylases cooperate with KRAB zinc fingers to limit DNA replication stress, and KDM4 inhibition instigates DNA-damage and cGAS-STING activation in several human cancers
- High-throughput small molecule screens with semi-synthetic nucleosome substrates and AI-guided molecular docking simulations identify novel KDM4 inhibitors
