## Supplemental Table S2 for "Heterochromatin fidelity is a therapeutic vulnerability in lymphoma and other human cancers"

### Sheet: Table S2A CROPseq-multi CRISPRi
Construct ID	CRISPR Modality	sgRNA #1: Target	sgRNA #1: Spacer Sequence	sgRNA #2: Target	sgRNA #2 Spacer Sequence	Expression Vector
sgNTC	CRISPRi	No-target control	TGAGTCTTACTAGGTCCTGT	No-target control	GGACGCACCATTCCGGGTGA	CROPseq-multi-Puro (Addgene #216217)
sgKDM4A/C	CRISPRi	KDM4A	TCGCCTGCTGGAAAAGCAGT	KDM4C	GGCGCGGCGCAGTGATCGGG	CROPseq-multi-Puro (Addgene #216217)

### Sheet: Table S2B CRISPR-Cas9 KO sgRNAs
sgRNA Name	CRISPR Modality	Target	Target Locus	Spacer Sequence	Delivery Vector
sgGFP-1	CRISPRko	GFP		GGGCGAGGAGCTGTTCACCG	LentiGuide-Puro (Addgene #52963)
sgGFP-2	CRISPRko	GFP		GAGCTGGACGGCGACGTAAA	LentiGuide-Puro (Addgene #52963)
sgKDM4A-3	CRISPRko	KDM4A	Exon 3	GCGGAACTCTCGAACAGTCA	LentiGuide-Puro (Addgene #52963)
sgKDM4A-5	CRISPRko	KDM4A	Exon 4	CTTCAAACTCACTATAGCGT	LentiGuide-Puro (Addgene #52963)
sgKDM4C-3	CRISPRko	KDM4C	Exon 3	ACCATCTGCTGAATTGGTGC	LentiGuide-Puro (Addgene #52963)
sgKDM4C-5	CRISPRko	KDM4C	Exon 4	AAGATTTGGAGCGCAAGTAC	LentiGuide-Puro (Addgene #52963)
