## Supplemental Table S3 for "Heterochromatin fidelity is a therapeutic vulnerability in lymphoma and other human cancers"

### Sheet: Table S3 shZNF587 Gene Set
Gene Set	Gene
shZNF587_UP_Martins_et_al_2024	LOC645638
shZNF587_UP_Martins_et_al_2024	CD300C
shZNF587_UP_Martins_et_al_2024	TMEM200A
shZNF587_UP_Martins_et_al_2024	ELK2AP
shZNF587_UP_Martins_et_al_2024	S1PR1
shZNF587_UP_Martins_et_al_2024	FCRL4
shZNF587_UP_Martins_et_al_2024	GPR114
shZNF587_UP_Martins_et_al_2024	FPR1
shZNF587_UP_Martins_et_al_2024	TIMP1
shZNF587_UP_Martins_et_al_2024	CCL3
shZNF587_UP_Martins_et_al_2024	LOC339666
shZNF587_UP_Martins_et_al_2024	TYROBP
shZNF587_UP_Martins_et_al_2024	CCL4L1
shZNF587_UP_Martins_et_al_2024	CCL4L2
shZNF587_UP_Martins_et_al_2024	DNASE1L3
shZNF587_UP_Martins_et_al_2024	SRC
shZNF587_UP_Martins_et_al_2024	TMEM150A
shZNF587_UP_Martins_et_al_2024	CCR10
shZNF587_UP_Martins_et_al_2024	FCER1G
shZNF587_UP_Martins_et_al_2024	PROC
shZNF587_UP_Martins_et_al_2024	PADI2
shZNF587_UP_Martins_et_al_2024	MIR22HG
shZNF587_UP_Martins_et_al_2024	RTN4R
shZNF587_UP_Martins_et_al_2024	IL18BP
shZNF587_UP_Martins_et_al_2024	VPS37B
shZNF587_UP_Martins_et_al_2024	LRRC33
shZNF587_UP_Martins_et_al_2024	SEMA7A
shZNF587_UP_Martins_et_al_2024	SQRDL
shZNF587_UP_Martins_et_al_2024	USP18
shZNF587_UP_Martins_et_al_2024	MERTK
shZNF587_UP_Martins_et_al_2024	EPHB2
shZNF587_UP_Martins_et_al_2024	PHACTR2
shZNF587_UP_Martins_et_al_2024	LFNG
shZNF587_UP_Martins_et_al_2024	HMOX1
shZNF587_UP_Martins_et_al_2024	FCGBP
shZNF587_UP_Martins_et_al_2024	DOK4
shZNF587_UP_Martins_et_al_2024	CCR7
shZNF587_UP_Martins_et_al_2024	LEFTY2
shZNF587_UP_Martins_et_al_2024	ARHGEF40
shZNF587_UP_Martins_et_al_2024	DACT3
shZNF587_UP_Martins_et_al_2024	RCBTB2
shZNF587_UP_Martins_et_al_2024	MS4A7
shZNF587_UP_Martins_et_al_2024	KSR1
shZNF587_UP_Martins_et_al_2024	AGPAT4
shZNF587_UP_Martins_et_al_2024	SNAI1
shZNF587_UP_Martins_et_al_2024	IFIT5
shZNF587_UP_Martins_et_al_2024	KLHL30
shZNF587_UP_Martins_et_al_2024	TMEM132A
shZNF587_UP_Martins_et_al_2024	ACVR1
shZNF587_UP_Martins_et_al_2024	ACTRT3
shZNF587_UP_Martins_et_al_2024	ELK3
shZNF587_UP_Martins_et_al_2024	ACP5
shZNF587_UP_Martins_et_al_2024	DLG5
shZNF587_UP_Martins_et_al_2024	PTGS1
shZNF587_UP_Martins_et_al_2024	CDH23
shZNF587_UP_Martins_et_al_2024	MSX1
shZNF587_UP_Martins_et_al_2024	CHRNA6
shZNF587_UP_Martins_et_al_2024	SNX33
shZNF587_UP_Martins_et_al_2024	IFIT3
shZNF587_UP_Martins_et_al_2024	TTC38
shZNF587_UP_Martins_et_al_2024	MYO1F
shZNF587_UP_Martins_et_al_2024	KIAA1549
shZNF587_UP_Martins_et_al_2024	FAM193B
shZNF587_UP_Martins_et_al_2024	GPR137C
shZNF587_UP_Martins_et_al_2024	CHRNA3
shZNF587_UP_Martins_et_al_2024	FAM184B
shZNF587_UP_Martins_et_al_2024	APOBEC3B
shZNF587_UP_Martins_et_al_2024	EFCAB2
shZNF587_UP_Martins_et_al_2024	PIANP
shZNF587_UP_Martins_et_al_2024	CTSZ
shZNF587_UP_Martins_et_al_2024	CDKN1A
shZNF587_UP_Martins_et_al_2024	DHRS2
shZNF587_UP_Martins_et_al_2024	ARHGEF11
shZNF587_UP_Martins_et_al_2024	LRG1
shZNF587_UP_Martins_et_al_2024	CTNNA2
shZNF587_UP_Martins_et_al_2024	NBPF10
shZNF587_UP_Martins_et_al_2024	HAVCR2
shZNF587_UP_Martins_et_al_2024	SFXN5
shZNF587_UP_Martins_et_al_2024	IL4I1
shZNF587_UP_Martins_et_al_2024	CECR2
shZNF587_UP_Martins_et_al_2024	APOBR
shZNF587_UP_Martins_et_al_2024	ENAH
shZNF587_UP_Martins_et_al_2024	LOC644669
shZNF587_UP_Martins_et_al_2024	NLRP7
shZNF587_UP_Martins_et_al_2024	TXLNA
shZNF587_UP_Martins_et_al_2024	FRRS1
shZNF587_UP_Martins_et_al_2024	CMPK2
shZNF587_UP_Martins_et_al_2024	PRDM1
shZNF587_UP_Martins_et_al_2024	FURIN
shZNF587_UP_Martins_et_al_2024	CYP3A5
shZNF587_UP_Martins_et_al_2024	ACOT2
shZNF587_UP_Martins_et_al_2024	GPCPD1
shZNF587_UP_Martins_et_al_2024	RASL11A
shZNF587_UP_Martins_et_al_2024	ZYX
shZNF587_UP_Martins_et_al_2024	ZNF385A
shZNF587_UP_Martins_et_al_2024	SERPINF1
shZNF587_UP_Martins_et_al_2024	CD68
shZNF587_UP_Martins_et_al_2024	LAT2
shZNF587_UP_Martins_et_al_2024	RHBDD3
shZNF587_UP_Martins_et_al_2024	ABHD6
shZNF587_UP_Martins_et_al_2024	TWF1
shZNF587_UP_Martins_et_al_2024	TMEM184B
shZNF587_UP_Martins_et_al_2024	ACOT1
shZNF587_UP_Martins_et_al_2024	LLGL2
shZNF587_UP_Martins_et_al_2024	TKTL1
shZNF587_UP_Martins_et_al_2024	PLEKHG5
shZNF587_UP_Martins_et_al_2024	BCAR1
shZNF587_UP_Martins_et_al_2024	AAK1
shZNF587_UP_Martins_et_al_2024	PLXNB1
shZNF587_UP_Martins_et_al_2024	TP53I3
shZNF587_UP_Martins_et_al_2024	NSUN5P1
shZNF587_UP_Martins_et_al_2024	LOC100505687
shZNF587_UP_Martins_et_al_2024	C20orf112
shZNF587_UP_Martins_et_al_2024	KANK1
shZNF587_UP_Martins_et_al_2024	RUFY3
shZNF587_UP_Martins_et_al_2024	S100A11
shZNF587_UP_Martins_et_al_2024	NUDT19
shZNF587_UP_Martins_et_al_2024	SLC15A3
shZNF587_UP_Martins_et_al_2024	ATP6V0A1
shZNF587_UP_Martins_et_al_2024	NBPF14
shZNF587_UP_Martins_et_al_2024	TOR4A
shZNF587_UP_Martins_et_al_2024	LEPREL4
shZNF587_UP_Martins_et_al_2024	FNDC3A
shZNF587_UP_Martins_et_al_2024	ERV3-1
shZNF587_UP_Martins_et_al_2024	FNDC3B
shZNF587_UP_Martins_et_al_2024	DEF8
shZNF587_UP_Martins_et_al_2024	VGF
shZNF587_UP_Martins_et_al_2024	SLC36A1
shZNF587_UP_Martins_et_al_2024	TBC1D13
shZNF587_UP_Martins_et_al_2024	NSUN5P2
shZNF587_UP_Martins_et_al_2024	KLHL42
shZNF587_UP_Martins_et_al_2024	ANKRD30BP2
shZNF587_UP_Martins_et_al_2024	PARP14
shZNF587_UP_Martins_et_al_2024	CCNJ
shZNF587_UP_Martins_et_al_2024	LOC256021
shZNF587_UP_Martins_et_al_2024	KIAA1551
shZNF587_UP_Martins_et_al_2024	TBC1D2B
shZNF587_UP_Martins_et_al_2024	ENTPD7
shZNF587_UP_Martins_et_al_2024	RNF38
shZNF587_UP_Martins_et_al_2024	LAMC1
shZNF587_UP_Martins_et_al_2024	SLC52A2
shZNF587_UP_Martins_et_al_2024	PISD
shZNF587_UP_Martins_et_al_2024	KBTBD7
shZNF587_UP_Martins_et_al_2024	TINCR
shZNF587_UP_Martins_et_al_2024	MFSD2A
shZNF587_UP_Martins_et_al_2024	PIP4K2C
shZNF587_UP_Martins_et_al_2024	DCHS1
shZNF587_UP_Martins_et_al_2024	DCUN1D3
shZNF587_UP_Martins_et_al_2024	DAG1
shZNF587_UP_Martins_et_al_2024	USP31
shZNF587_UP_Martins_et_al_2024	HIPK3
shZNF587_UP_Martins_et_al_2024	CHRNA5
shZNF587_UP_Martins_et_al_2024	TRMU
shZNF587_UP_Martins_et_al_2024	SLC12A9
shZNF587_UP_Martins_et_al_2024	NEU1
shZNF587_UP_Martins_et_al_2024	NR2F6
shZNF587_UP_Martins_et_al_2024	PKN2
shZNF587_UP_Martins_et_al_2024	DIRC2
shZNF587_UP_Martins_et_al_2024	SLC5A6
shZNF587_UP_Martins_et_al_2024	TAF13
shZNF587_UP_Martins_et_al_2024	CTSA
shZNF587_UP_Martins_et_al_2024	SGK1
shZNF587_UP_Martins_et_al_2024	RAB26
shZNF587_UP_Martins_et_al_2024	CROCCP2
shZNF587_UP_Martins_et_al_2024	SETD4
shZNF587_UP_Martins_et_al_2024	IRF9
shZNF587_UP_Martins_et_al_2024	PLK3
shZNF587_UP_Martins_et_al_2024	DDR1
shZNF587_UP_Martins_et_al_2024	C7orf43
shZNF587_UP_Martins_et_al_2024	ANKLE1
shZNF587_UP_Martins_et_al_2024	TM2D2
shZNF587_UP_Martins_et_al_2024	MANEAL
shZNF587_UP_Martins_et_al_2024	MTMR9
shZNF587_UP_Martins_et_al_2024	IFNLR1
shZNF587_UP_Martins_et_al_2024	KCTD7
shZNF587_UP_Martins_et_al_2024	YOD1
shZNF587_UP_Martins_et_al_2024	CHKA
shZNF587_UP_Martins_et_al_2024	CACNB1
shZNF587_UP_Martins_et_al_2024	PSAP
shZNF587_UP_Martins_et_al_2024	RPS6KL1
shZNF587_UP_Martins_et_al_2024	OSTM1
shZNF587_UP_Martins_et_al_2024	ANKRD6
shZNF587_UP_Martins_et_al_2024	COQ10A
shZNF587_UP_Martins_et_al_2024	NEK6
shZNF587_UP_Martins_et_al_2024	CRK
shZNF587_UP_Martins_et_al_2024	JUNB
shZNF587_UP_Martins_et_al_2024	FAM69A
shZNF587_UP_Martins_et_al_2024	BYSL
shZNF587_UP_Martins_et_al_2024	CCDC136
shZNF587_UP_Martins_et_al_2024	SH2B3
shZNF587_UP_Martins_et_al_2024	SPATA5L1
shZNF587_UP_Martins_et_al_2024	NQO1
shZNF587_UP_Martins_et_al_2024	YTHDF1
shZNF587_UP_Martins_et_al_2024	TOX
shZNF587_UP_Martins_et_al_2024	RRN3P2
shZNF587_UP_Martins_et_al_2024	ICAM1
shZNF587_UP_Martins_et_al_2024	ARRDC3
shZNF587_UP_Martins_et_al_2024	SLC41A2
shZNF587_UP_Martins_et_al_2024	MREG
shZNF587_UP_Martins_et_al_2024	NINJ1
shZNF587_UP_Martins_et_al_2024	ARSB
shZNF587_UP_Martins_et_al_2024	SMPD1
shZNF587_UP_Martins_et_al_2024	GNA11
shZNF587_UP_Martins_et_al_2024	UNKL
shZNF587_UP_Martins_et_al_2024	CD63
shZNF587_UP_Martins_et_al_2024	SLC7A7
shZNF587_UP_Martins_et_al_2024	HOXA1
shZNF587_UP_Martins_et_al_2024	PDE4B
shZNF587_UP_Martins_et_al_2024	SERTAD1
shZNF587_UP_Martins_et_al_2024	PROB1
shZNF587_UP_Martins_et_al_2024	YIPF6
shZNF587_UP_Martins_et_al_2024	IFIT2
shZNF587_UP_Martins_et_al_2024	MYBPC2
shZNF587_UP_Martins_et_al_2024	ADAM9
shZNF587_UP_Martins_et_al_2024	CTSC
shZNF587_UP_Martins_et_al_2024	FAM222B
shZNF587_UP_Martins_et_al_2024	BCL2L11
shZNF587_UP_Martins_et_al_2024	SLC11A2
shZNF587_UP_Martins_et_al_2024	TUBB2A
shZNF587_UP_Martins_et_al_2024	IDH1
shZNF587_UP_Martins_et_al_2024	MX1
